# Proteomic analysis of mouse kidney tissue associates peroxisomal dysfunction with early diabetic kidney disease

**DOI:** 10.1101/2021.10.21.465240

**Authors:** Aggeliki Tserga, Despoina Pouloudi, Jean Sébastien Saulnier-Blache, Rafael Stroggilos, Irene Theochari, Harikleia Gakiopoulou, Harald Mischak, Jerome Zoidakis, Joost Peter Schanstra, Antonia Vlahou, Manousos Makridakis

## Abstract

**Background:** The absence of efficient inhibitors for DKD progression reflects the gaps in our understanding of DKD molecular pathogenesis. A comprehensive proteomic analysis was performed on glomeruli and kidney cortex of diabetic mice with subsequent validation of findings in human biopsies and - omics datasets aiming to better understand the underlying molecular biology of early DKD development and progression.

**Methods:** LC–MS/MS was employed to analyze the kidney proteome of DKD mouse models: Glomeruli of Ins2Akita mice 2 month and 4 month old, and cortex of db/db mice 6 month old. Following label-free quantification, the abundance of detected proteins were correlated with existing kidney datasets and functionally annotated. Tissue sections from 16 DKD patients were analyzed by IHC.

**Results:** Pathway analysis of differentially expressed proteins in the early and late DKD versus controls predicted dysregulation in DKD hallmarks (such as peroxisomal lipid metabolism, β-oxidation and TCA cycle) supporting the functional relevance of the findings. Comparing the observed protein changes in early and late DKD, consistent upregulation of 21 and downregulation of 18 proteins was detected. Among these were downregulated peroxisomal proteins such as NUDT19, ACOX1, and AMACR and upregulated mitochondrial proteins related to aminoacid metabolism including GLS, GLDC, and GCAT. Several of these changes were also observed in the kidney cortex proteome of db/db mice. IHC of human kidney further confirmed the differential expression of NUDT19, AGPS, AMACR and CAT proteins in DKD.

**Conclusions:** Our study shows an extensive differential expression of peroxisomal proteins in the early stages of DKD that persists regardless of the disease severity. These proteins therefore represent potential markers of early DKD pathogenesis. Collectively, essential pathways associated with peroxisomes such as lipid β-oxidation, plasmalogen synthesis, aminoacid metabolism and response to oxidative stress are downregulated in early DKD, providing new perspectives and potential markers of diabetic kidney dysfunction.
