## Supplementary material for "Proteomic analysis of mouse kidney tissue associates peroxisomal dysfunction with early diabetic kidney disease": TableS1

### Sheet: TableS1
TableS1. Summary of DKD datasets extracted from Nephroseq database.
Study/Set	Group
Ju CKD / Glomerulus	DKD vs. Healthy
Ju CKD / Tubulointerstitium	DKD vs. Healthy
Schmid Diabetes / Tubulointerstitium	DKD vs. Control
Woroniecka Diabetes / Glomerulus	DKD vs. Healthy
Woroniecka Diabetes / Tubulointerstitium	DKD vs. Healthy
ERCB Nephrotic Syndrome/ Tubulointerstitium	DKD vs. Healthy
Hodgin Diabetes Mouse / Glomerulus	DKD mouse model vs. non-DKD
