## Supplementary material for "Proteomic analysis of mouse kidney tissue associates peroxisomal dysfunction with early diabetic kidney disease": TableS5

### Sheet: Sheet1
Biological process of the 100 upregulated proteins comparing Ins2Akita 2months vs wt 2months
Function	Groups	Group PValue Corrected with BH	Group Genes
cellular response to arsenic-containing substance	10	0.00138	Erh|Hnrnpa1|Ppif
cellular response to osmotic stress	8	0.00127	Aqp1|Dysf|Erh
cholesterol metabolic process	2	0.00077	Acat2|Apoe|Cyp27a1|Lbr|Nsdhl
cortical cytoskeleton organization	5	0.00122	Coro1c|Ehd2|Pafah1b1|Synpo
endothelial cell development	13	0.00158	Clic4|Eng|Fn1|Myadm|Rapgef3|Tjp1
establishment of spindle orientation	11	0.0027	Dctn1|Map4|Pafah1b1
glycine metabolic process	12	0.00095	Aass|Amt|Gcat|Gldc|Gls
lipid storage	4	0.00149	Apoe|Cds2|Dysf
peptide cross-linking	3	0.00119	Fn1|Krt1|Krt10
positive regulation of RNA splicing	1	0.00261	Dazap1|Polr2a|Thrap3
positive regulation of axon extension	7	0.00289	Apoe|Fn1|Pafah1b1
regulation of microtubule polymerization	0	0.00261	Clasp2|Clip1|Dctn1
regulation of substrate adhesion-dependent cell spreading	9	0.00271	Coro1c|Myadm|Triobp
substrate adhesion-dependent cell spreading	6	0.00271	Erh|Fn1|Tgfb1i1
Biological process of the 77 downregulated proteins comparing Ins2Akita 2months vs wt 2months
Function	Groups	Group PValue Corrected with BH	Group Genes
glutamine family amino acid metabolic process	1	0.00084	Dao|Ggt1|Phgdh|Pycrl
monocarboxylic acid catabolic process	3	0	Acox1|Acsm3|Ces1d|Ces1f|Crot|Ehhadh|Pipox|Scp2
oxidoreductase activity, acting on a heme group of donors	2	0.00018	Atp5j2|Atp5l|Cox6a1|Cox6c|Cox7a2|Ndufa4
oxidoreductase activity, acting on the CH-NH group of donors	0	0.00026	Acox1|Pipox|Pycrl

### Sheet: Sheet2
Biological process of the 155 upregulated proteins comparing Ins2Akita 4months vs wt 4months
Function	Groups	Group PValue Corrected with BH	Group Genes
ATPase regulator activity	11	0.00399	Agrn|Grpel1|Rab6a
NADH dehydrogenase complex assembly	18	0.00408	Ndufb11|Ndufb6|Ndufb7|Ndufs5
arachidonic acid metabolic process	5	0.01186	Cyp2d26|Cyp2s1|Mgll
branched-chain amino acid catabolic process	12	0.00069	Acad8|Hibadh|Mccc1
cGMP-mediated signaling	6	0.00213	Apoe|Aqp1|Cnp
carboxylic acid catabolic process	31	0.00000	Aass|Acaa2|Acad8|Acox2|Agrn|Ak3|Ak4|Aldh1l1|Aldh2|Aldh4a1|Aldh5a1|Amt|Apoe|Atp5h|Cbr1|Cpt2|Cth|Cyp2d26|Cyp2s1|Ddah1|Dglucy|Dmgdh|Ech1|Fmo4|Gcat|Gcsh|Gldc|Gls|Glud1|Glyat|Gstz1|H2-Ke6|Hibadh|Krt10|Mccc1|Pck1|Prodh|Sardh|Thnsl2|Tkfc
cell-substrate junction assembly	21	0.00459	Fn1|Lamb1|Lamc1|Tln1
diterpenoid metabolic process	22	0.00054	Aldh2|Aldh4a1|Aldh5a1|Cyp2s1|Rdh7|Scpep1
drug catabolic process	29	0.00000	Aass|Acaa2|Acox2|Aldh1l1|Aldh2|Aldh4a1|Aldh5a1|Amt|Apoe|Cpt2|Cyp2d26|Cyp2s1|Dglucy|Dmgdh|Ech1|Fmo4|Gcat|Gcsh|Gldc|Gls|Glud1|Gstz1|Pck1|Prodh|Rdh7|Scpep1|Tkfc
glutamate metabolic process	28	0.00002	Aldh1l1|Aldh2|Aldh4a1|Aldh5a1|Ddah1|Dglucy|Gls|Glud1|Pck1|Prodh
glycerol metabolic process	30	0.00012	Acaa2|Ak3|Ak4|Aqp1|Aqp3|Atp5h|Cdh1|Cds2|Dysf|Myof|Pck1|Slc5a10|Tkfc
keratinocyte development	19	0.00165	Flnb|Fn1|Krt10|Krt18|Krt2
lipid storage	16	0.00206	Apoa1|Apoe|Cds2|Dysf|Gls
long-term memory	2	0.00399	Apoe|Calb1|Glud1
metanephric nephron epithelium development	20	0.00081	Aqp1|Calb1|Lamc1|Nid1|Ptpro
negative regulation of actin filament polymerization	13	0.00359	Kank4|Myadm|Sptan1|Sptbn1
nucleoside bisphosphate metabolic process	24	0.00226	Aass|Acaa2|Acsm5|Glyat|Papss2
organic acid catabolic process	27	0.00000	Aass|Acaa2|Acad8|Acox2|Aldh1l1|Aldh2|Aldh4a1|Aldh5a1|Amt|Cpt2|Ddah1|Ech1|Gcat|Gcsh|Gldc|Gls|Glud1|Gstz1|Hibadh|Mccc1|Pck1|Prodh|Sardh|Thnsl2
oxidoreductase activity, acting on NAD(P)H, quinone or similar compound as acceptor	4	0.00269	Cbr1|Ndufb7|Nqo1
oxidoreductase activity, acting on the CH-CH group of donors	3	0.00932	Acad8|Acox2|Lbr
oxidoreductase activity, acting on the CH-NH group of donors	25	0.00000	Aass|Aldh1l1|Aldh2|Aldh4a1|Aldh5a1|Dmgdh|Prodh|Sardh
oxidoreductase activity, acting on the CH-NH group of donors, NAD or NADP as acceptor	26	0.00009	Aass|Aldh1l1|Aldh4a1|Dmgdh|Prodh|Sardh
positive regulation of axon extension	10	0.01131	Apoe|Fn1|Rpl4
positive regulation of cell-substrate adhesion	23	0.00032	Apoa1|Crb2|Flna|Fn1|Lims1|Myadm|Nid1|Rras
receptor clustering	9	0.01077	Agrn|Apoe|Flna
regulation of mitochondrial membrane permeability	17	0.01506	Acaa2|Cnp|Rhot1
retrograde vesicle-mediated transport, Golgi to endoplasmic reticulum	1	0.00477	Arf5|Copb2|Rab6a
ribosomal large subunit biogenesis	14	0.00210	Rpl26|Rpl5|Rpl6|Rpl7|Rps27
ribosomal small subunit biogenesis	8	0.00271	Rps24|Rps27|Rps6|Rps8
translation	15	0.00000	Eef1b2|Mrps34|Mrps5|Mrps9|Rpl26|Rpl28|Rpl31|Rpl37a|Rpl4|Rpl5|Rpl6|Rpl7|Rps24|Rps27|Rps6|Rps8
triglyceride metabolic process	0	0.01448	Apoe|Mgll|Pck1
tumor necrosis factor-mediated signaling pathway	7	0.00477	Krt18|Lims1|Plvap
Biological process of the 111 downregulated proteins comparing Ins2Akita 4months vs wt 4months
Function	Groups	Group PValue Corrected with BH	Group Genes
alpha-amino acid biosynthetic process	Group14	0.00435	Ass1|Npepps|Pycrl
cellular response to estradiol stimulus	Group04	0.00243	H2az1|Ppp1r9b|Ruvbl2
chaperone-mediated protein folding	Group03	0.00407	Dnajc7|Hspb1|Hsph1
chondrocyte differentiation involved in endochondral bone morphogenesis	Group13	0.00415	Anxa6|Col6a1|Serpinh1
dicarboxylic acid metabolic process	Group11	0.00035	Acot4|Ass1|Me1|Me3|Qprt
glycosyl compound metabolic process	Group17	0.00009	Acat1|Ak1|Ass1|Dhtkd1|Ldhd|Mpp6|Nme1|Nme2|Ppp1r9b|Pycrl|Slc34a1
monocarboxylic acid catabolic process	Group16	0.00004	Acat1|Acot4|Acox1|Acsm3|Ces1f|Crot|Ehhadh|Ldhd|Pipox
negative regulation of blood vessel diameter	Group05	0.00415	Ace|Acta2|Ptgs1
oxidoreductase activity, acting on the CH-NH group of donors	Group07	0.00095	Acox1|Pipox|Pycrl
oxidoreductase activity, acting on the CH-OH group of donors, NAD or NADP as acceptor	Group06	0.00036	Dhrs4|Ehhadh|Ldhd|Me1|Me3|Zadh2
oxidoreductase activity, acting on the aldehyde or oxo group of donors	Group08	0.00420	Dhrs4|Dhtkd1|Fmo5
positive regulation of DNA binding	Group10	0.00484	Ddrgk1|Nme1|Txn1
positive regulation of gene expression, epigenetic	Group01	0.00145	H1f2|H1f4|Wbp2
prostanoid metabolic process	Group15	0.00264	Acox1|Pecr|Ptgs1|Zadh2
regulation of systemic arterial blood pressure mediated by a chemical signal	Group00	0.00420	Ace|Ren1|Tpm1
ribosomal small subunit biogenesis	Group09	0.00579	Rps17|Rps25|Snu13
small nucleolar ribonucleoprotein complex assembly	Group12	0.00018	Ruvbl1|Ruvbl2|Snu13
structural constituent of cytoskeleton	Group02	0.00017	Arpc4|Tpm1|Tpm2|Tuba1a|Tuba4a
