## Supplementary material for "Proteomic analysis of mouse kidney tissue associates peroxisomal dysfunction with early diabetic kidney disease": TableS6

### Sheet: Sheet1
MW p<0.05 &ratio >1.5
Accession	Description	Symbol	Average_WT4	Average_WT2	MW_p_WT4vsWT2	Ratio_WT4vsWT2
Q80Y14	Glutaredoxin-related protein 5, mitochondrial OS=Mus musculus GN=Glrx5 PE=1 SV=2 - [GLRX5_MOUSE]	Glrx5	182.308	38.5258	0.0003108	4.73209
Q8VE95	UPF0598 protein C8orf82 homolog OS=Mus musculus PE=1 SV=1 - [CH082_MOUSE]	Not available	92.6317	53.4579	0.00144578	1.7328
Q5M8N4	Epimerase family protein SDR39U1 OS=Mus musculus GN=Sdr39u1 PE=1 SV=1 - [D39U1_MOUSE]	Sdr39u1	81.3646	28.2595	0.00208541	2.8792
P03888	NADH-ubiquinone oxidoreductase chain 1 OS=Mus musculus GN=Mtnd1 PE=1 SV=3 - [NU1M_MOUSE]	Mtnd1	132.651	16.5252	0.0034081	8.02718
Q9Z2I0	Mitochondrial proton/calcium exchanger protein OS=Mus musculus GN=Letm1 PE=1 SV=1 - [LETM1_MOUSE]	Letm1	525.796	270.992	0.00590521	1.94027
Q99N87	28S ribosomal protein S5, mitochondrial OS=Mus musculus GN=Mrps5 PE=1 SV=1 - [RT05_MOUSE]	Mrps5	38.7171	11.3673	0.00800994	3.40601
P08226	Apolipoprotein E OS=Mus musculus GN=Apoe PE=1 SV=2 - [APOE_MOUSE]	Apoe	134.689	62.1076	0.0205128	2.16863
P13597	Intercellular adhesion molecule 1 OS=Mus musculus GN=Icam1 PE=1 SV=1 - [ICAM1_MOUSE]	Icam1	154.332	44.1718	0.0215563	3.4939
P35762	CD81 antigen OS=Mus musculus GN=Cd81 PE=1 SV=2 - [CD81_MOUSE]	Cd81	505.34	189.772	0.0265056	2.66289
Q9CR61	NADH dehydrogenase [ubiquinone] 1 beta subcomplex subunit 7 OS=Mus musculus GN=Ndufb7 PE=1 SV=3 - [NDUB7_MOUSE]	Ndufb7	269.603	87.2243	0.0316624	3.09091
O08914	Fatty-acid amide hydrolase 1 OS=Mus musculus GN=Faah PE=1 SV=1 - [FAAH1_MOUSE]	Faah	60.6732	29.3154	0.0400932	2.06967
Q91Y63	Solute carrier family 13 member 3 OS=Mus musculus GN=Slc13a3 PE=1 SV=1 - [S13A3_MOUSE]	Slc13a3	117.529	64.037	0.0400932	1.83533
Q62283	Tetraspanin-7 OS=Mus musculus GN=Tspan7 PE=1 SV=2 - [TSN7_MOUSE]	Tspan7	128.378	48.6156	0.0409971	2.64068
O09044	Synaptosomal-associated protein 23 OS=Mus musculus GN=Snap23 PE=1 SV=1 - [SNP23_MOUSE]	Snap23	141.286	72.4845	0.0426581	1.94919
Q05421	Cytochrome P450 2E1 OS=Mus musculus GN=Cyp2e1 PE=1 SV=1 - [CP2E1_MOUSE]	Cyp2e1	102.975	60.0941	0.0489385	1.71356
MW p<0.05 &ratio <0.67
Accession	Description	Symbol	Average_WT4	Average_WT2	MW_p_WT4vsWT2	Ratio_WT4vsWT2
Q8K1M6	Dynamin-1-like protein OS=Mus musculus GN=Dnm1l PE=1 SV=2 - [DNM1L_MOUSE]	Dnm1l	8.91512	59.85	0.00230498	0.148958
P49312	Heterogeneous nuclear ribonucleoprotein A1 OS=Mus musculus GN=Hnrnpa1 PE=1 SV=2 - [ROA1_MOUSE]	Hnrnpa1	113.195	287.601	0.00932401	0.393582
Q8C0Z1	Protein FAM234A OS=Mus musculus GN=Fam234a PE=1 SV=1 - [F234A_MOUSE]	Fam234a	16.7156	71.9581	0.0101774	0.232296
Q9D1R9	60S ribosomal protein L34 OS=Mus musculus GN=Rpl34 PE=1 SV=2 - [RL34_MOUSE]	Rpl34	8.02799	123.261	0.0123933	0.0651298
Q8BML9	Glutamine--tRNA ligase OS=Mus musculus GN=Qars PE=1 SV=1 - [SYQ_MOUSE]	Qars	9.34811	34.9182	0.0156943	0.267714
Q9CX86	Heterogeneous nuclear ribonucleoprotein A0 OS=Mus musculus GN=Hnrnpa0 PE=1 SV=1 - [ROA0_MOUSE]	Hnrnpa0	1.78198	109.902	0.0157211	0.0162143
P06151	L-lactate dehydrogenase A chain OS=Mus musculus GN=Ldha PE=1 SV=3 - [LDHA_MOUSE]	Ldha	656.325	1295.39	0.0205128	0.506661
Q91VW3	SH3 domain-binding glutamic acid-rich-like protein 3 OS=Mus musculus GN=Sh3bgrl3 PE=1 SV=1 - [SH3L3_MOUSE]	Sh3bgrl3	0	54.9611	0.0213299	only in wt2
Q61792	LIM and SH3 domain protein 1 OS=Mus musculus GN=Lasp1 PE=1 SV=1 - [LASP1_MOUSE]	Lasp1	61.3449	136.128	0.0426581	0.450642
