## Supplementary material for "Proteomic analysis of mouse kidney tissue associates peroxisomal dysfunction with early diabetic kidney disease": TableS7

### Sheet: Sheet1
Protein	References/ databases link for proteins with renal expression and/or function (literature and databases- Uniprot and Human Protein Atlas)		References for proteins related to diabetes
GLS (Glutaminase kidney isoform, mitochondrial)	https://www.proteinatlas.org/ENSG00000115419-GLS	https://www.uniprot.org/uniprot/D3Z7P3	31-36, reduced levels of glutamine and/or elevated levels of glutamate in diabetes
MARCKS (Myristoylated alanine-rich C-kinase substrate)	https://www.proteinatlas.org/ENSG00000277443-MARCKS	https://www.uniprot.org/uniprot/P26645
GLDC (Glycine dehydrogenase (decarboxylating), mitochondrial)	37	https://www.proteinatlas.org/ENSG00000178445-GLDC	36-40 reduced levels of glycine in diabetes
MAP4 (Microtubule-associated protein 4)	https://www.proteinatlas.org/ENSG00000047849-MAP4
FN1 (Fibronectin)	https://www.proteinatlas.org/ENSG00000115414-FN1		78,79
AQP1 (Aquaporin1)		https://www.proteinatlas.org/ENSG00000240583-AQP1
DYSF (Dysferlin )	https://www.proteinatlas.org/ENSG00000135636-DYSF	https://www.uniprot.org/uniprot/Q9ESD7
NQO1 (NAD(P)H dehydrogenase [quinone] 1)	74	https://www.proteinatlas.org/ENSG00000181019-NQO1	74
GCAT (2-amino-3-ketobutyrate coenzyme A ligase, mitochondrial)	https://www.proteinatlas.org/ENSG00000100116-GCAT		43 reduced levels of threonine in diabetes
AASS (Alpha-aminoadipic semialdehyde synthase, mitochondrial)	https://www.proteinatlas.org/ENSG00000008311-AASS	https://www.uniprot.org/uniprot/Q99K67	33 reduced levels of lysine in diabetes
CDS2 (Phosphatidate cytidylyltransferase2)	https://www.proteinatlas.org/ENSG00000101290-CDS2
SCAMP4 (Secretory carrier-associated membrane protein 4)	https://www.proteinatlas.org/ENSG00000227500-SCAMP4
ACSM5 (Acyl-coenzyme A synthetase 5, mitochondrial)	https://www.proteinatlas.org/ENSG00000183549-ACSM5
EEF1b (Elongation factor 1-beta )	https://www.proteinatlas.org/ENSG00000114942-EEF1B2
AMT (Aminomethyltransferase, mitochondrial)	37	https://www.proteinatlas.org/ENSG00000145020-AMT	36-40 reduced levels of glycine in diabetes
EHHADH (Peroxisomal bifunctional enzyme/Enoyl-CoA Hydratase And 3-Hydroxyacyl CoA Dehydrogenase)	https://www.proteinatlas.org/ENSG00000113790-EHHADH
AMACR (Alpha-methylacyl-CoA racemase)	62	https://www.proteinatlas.org/ENSG00000242110-AMACR	63 reduced levels of bile acid synthesis in diabetes
NUTD19 (Nucleoside diphosphate-linked moiety X motif 19)	https://www.uniprot.org/uniprot/P11930
MEP1b (Meprin A subunit beta (meprin-β))	75	https://www.proteinatlas.org/ENSG00000141434-MEP1B	75
CROT (Peroxisomal carnitine O-octanoyltransferase)	https://www.proteinatlas.org/ENSG00000005469-CROT		48 ob/ob
CES1f (Carboxylesterase 1F)	https://www.uniprot.org/uniprot/Q91WU0
PIPOX (Peroxisomal sarcosine oxidase)	https://www.proteinatlas.org/ENSG00000179761-PIPOX	https://www.uniprot.org/uniprot/Q9D826	45, 63 elevated pipecolate in diabetes
ACOX1 (Peroxisomal acyl-coenzyme A oxidase 1)	https://www.proteinatlas.org/ENSG00000161533-ACOX1	https://www.uniprot.org/uniprot/Q9R0H0	48,49
MEP1a (Meprin A subunit alpha)	75,76	https://www.uniprot.org/uniprot/P28825	75-77
TMEM109 (Transmembrane protein 109)		https://www.proteinatlas.org/ENSG00000110108-TMEM109
PECR (Peroxisomal trans-2-enoyl-CoA reductase)	https://www.proteinatlas.org/ENSG00000115425-PECR	https://www.uniprot.org/uniprot/Q99MZ7
AGPS (Alkyldihydroxy acetonephosphate synthase, peroxisomal)	https://www.proteinatlas.org/ENSG00000018510-AGPS		56-58 low plasmalogens in diabetes
ACSM3 (Acyl-coenzyme A synthetase, mitochondrial)	https://www.proteinatlas.org/ENSG00000005187-ACSM3	https://www.uniprot.org/uniprot/Q3UNX5
PYCR3 (PYCRL) (Pyrroline-5-carboxylate reductase 3)	https://www.proteinatlas.org/ENSG00000104524-PYCR3
The upregulated proteins are presented in green and the downregulated in red.
